# SARS-CoV-2-specific CD4^+^ and CD8^+^ T cell responses can originate from cross-reactive CMV-specific T cells

**DOI:** 10.1101/2022.07.31.502203

**Authors:** Cilia R Pothast, Romy C Dijkland, Melissa Thaler, Renate S Hagedoorn, Michel GD Kester, Anne K Wouters, Pieter S Hiemstra, Martijn J van Hemert, Stephanie Gras, JH Frederik Falkenburg, Mirjam HM Heemskerk

**Affiliations:** Department of Hematology; Leiden University Medical Center, Leiden, The Netherlands; Department of Pulmonology; Leiden University Medical Center, Leiden, The Netherlands; Department of Medical Microbiology; Leiden University Medical Center, Leiden, The Netherlands; Department of Biochemistry and Chemistry, La Trobe Institute for Molecular Science, La Trobe University, Melbourne, Victoria, Australia; Department of Biochemistry and Molecular Biology, Monash University, Clayton, Victoria, Australia

## Abstract

Detection of SARS-coronavirus-2 (SARS-CoV-2) specific CD4^+^ and CD8^+^ T cells in SARS-CoV-2-unexposed donors has been explained by the presence of T cells primed by other coronaviruses. However, based on the relative high frequency and prevalence of cross-reactive T cells, we hypothesized CMV may induce these cross-reactive T cells. Stimulation of pre-pandemic cryo-preserved PBMCs with SARS-CoV-2 peptides revealed that frequencies of SARS-CoV-2-specific T cells were higher in CMV-seropositive donors. Characterization of these T cells demonstrated that membrane-specific CD4^+^ and spike-specific CD8^+^ T cells originate from cross-reactive CMV-specific T cells. Spike-specific CD8^+^ T cells recognize SARS-CoV-2 spike peptide FVSNGTHWF (FVS) and dissimilar CMV pp65 peptide IPSINVHHY (IPS) presented by HLA-B*35:01. These dual IPS/FVS-reactive CD8^+^ T cells were found in multiple donors as well as severe COVID-19 patients and shared a common T cell receptor (TCR), illustrating that IPS/FVS-cross-reactivity is caused by a public TCR. In conclusion, CMV-specific T cells cross-react with SARS-CoV-2, despite low sequence homology between the two viruses, and may contribute to the pre-existing immunity against SARS-CoV-2.
