## Supplementary file 1 for "SARS-CoV-2-specific CD4^+^ and CD8^+^ T cell responses can originate from cross-reactive CMV-specific T cells"

### Sheet: Sheet1
Supplementary file S1 COVID-19 patient characteristics
	Age	Sex	Sampling moment (days post symptom onset)	Sampling moment (days post ICU admission)	Total days on ICU	Respiratory rate at sampling moment	Saturation at sampling moment (SpO2)
KDH	61	M	19	12	31	28	90
CHZ	76	M	29	25	40	36	90
CLS	71	M	40	21	107	29	91
