## Supplementary file 3 for "SARS-CoV-2-specific CD4^+^ and CD8^+^ T cell responses can originate from cross-reactive CMV-specific T cells"

### Sheet: Sheet1
Supplementary file 3 List of antibodies and reagents used for flow cytometry
Peptide pools
Name in study	Antigen	Pathogen	Supplier	Catalogous #	Characteristics
S	Spike	SARS-CoV-2	Miltenyi	130-126-701	15-mer, 11aa overlap
S1	Spike	SARS-CoV-2	Miltenyi	130-127-041	15-mer, 11aa overlap
S+	Spike	SARS-CoV-2	Miltenyi	130-127-312	15-mer, 11aa overlap
M	Membrane	SARS-CoV-2	Miltenyi	130-126-703	15-mer, 11aa overlap
N	Nucleocapsid	SARS-CoV-2	Miltenyi	130-126-699	15-mer, 11aa overlap
pp65	pp65	CMV	JPT	Custom-made	15-mer, 11aa overlap
pp65 library	pp65	CMV	JPT	Custom-made	15-mer, 11aa overlap
Spike library	Spike	SARS-CoV-2	SB Peptides	SB043	15-mer, 11aa overlap
Single peptides
Sequence	Antigen	Pathogen	Supplier	Catalogous #	Characteristics
VFTWPPWQAGILARN	pp65	CMV	LUMC	Custom-made	15-mer
PPWQAGILARNLVPM	pp65	CMV	LUMC	Custom-made	15-mer
AGILARNLVPMVATV	pp65	CMV	LUMC	Custom-made	15-mer
ARNLVPMVATVQGQN	pp65	CMV	LUMC	Custom-made	15-mer
VPMVATVQGQNLKYQ	pp65	CMV	LUMC	Custom-made	15-mer
AQGDDDVWTSGSDSD	pp65	CMV	LUMC	Custom-made	15-mer
SSATACTSGVMTRGR	pp65	CMV	LUMC	Custom-made	15-mer
PKRRRHRQDALPGPC	pp65	CMV	LUMC	Custom-made	15-mer
FVSNGTHWF	Spike	SARS-CoV-2	LUMC	Custom-made	9-mer
IPSINVHHY	pp65	CMV	LUMC	Custom-made	9-mer
