## Supplementary file 4 for "SARS-CoV-2-specific CD4^+^ and CD8^+^ T cell responses can originate from cross-reactive CMV-specific T cells"

### Sheet: Sheet1
Supplementary file 4 List of antibodies and reagents used for flow cytometry
Antibodies
Antigen	Format	Clone	Supplier	Catalogous #
CCR7	BV711	3d12	BD Biosciences	563712
CD137	APC	4B4-1	BD Biosciences	550890
CD14	FITC	M5E2	BD Biosciences	555397
CD154	Pacific Blue	24-31	Biolegend	310820
CD19	FITC	HIB 19	BD Biosciences	555412
CD4	PE-Cy7	SFCI12TD4	Beckham Coulter	737660
CD4	FITC	RPA-T4	BD Biosciences	555346
CD4	BV510	SK3	BD Biosciences	562970
CD45RA	PE-Texas-Red	MEM-56	Invitrogen	MHCD45RA17
CD8	APC-H7	SK1	BD Biosciences	560179
CD8	PE-Cy7	RPA-T8	BD Biosciences	557746
CD8	Pacific Blue	RPA-T8	BD Biosciences	558207
IFNγ	Alexa-Fluor 700	4S.B3	Sony	3112600
IFNγ	BV711	B27	BD Biosciences	564039
HLA-DR	Alexa-Fluor 700	G46-6	BD Biosciences	560743
CD38	BV605	HIT2	BD Biosciences	740401
Other reagents
Product			Supplier	Catalogous #
Zombie-Red			Biolegend	423109
Zombie-Aqua			Biolegend	423101
Brilliant Violet Stain Buffer Plus			BD Biosciences	566385
