## Supplementary file 5 for "SARS-CoV-2-specific CD4^+^ and CD8^+^ T cell responses can originate from cross-reactive CMV-specific T cells"

### Sheet: Sheet1
Supplementary file 5 List of primer sequences used for TCR sequencing
Description	Name	Nucleotide sequence 5’►3’
cDNA primer	anchored oligo-dT primer	AAGCAGTGGTATCAACGCAGAGTACT30VN, where “N” is any base and “V” is either “A”, “C” or “G”
cDNA primer SmartSeq2modified	SS2m_TSO	AAGCAGTGGTATCAACGCAGAGTACAT(G)(G){G}
template switching oligo
	IS PCR	AAGCAGTGGTATCAACGCAGAGT
Pre amplification PCR primer
PCR primer SmartSeq2modified forward	SS2m_For	GAGTTCAGACGTGTGCTCTTCCGATCTAAGCAGTGGTATCAACGCAGAGTACAT
PCR primer	TRAC_rev	CCTACACGACGCTCTTCCGATCT ACGGCAGGGTCAGGGTTCTGGATAT
TRAC reverse
PCR primer	TRBC1_rev	CCTACACGACGCTCTTCCGATCTGTGGGAACACCTTGTTCAGGTCCT*C
TRBC1 reverse
PCR primer	TRBC2_rev	CCTACACGACGCTCTTCCGATCTGTGGGAACACGTTTTTCAGGTCCT*C
TRBC1 reverse
Barcode primer SS2m region, forward, backbone	BC_R7xx_For	CAAGCAGAAGACGGCATACGAGATnnnnnnGTGACTGGAGTTCAGACGTGTGCTCTTCCGAT*C
Barcode primer region, reverse, backbone	BC_R7xx_Rev	AATGATACGGCGACCACCGAGATCTACACnnnnnnACACTCTTTCCCTACACGACGCTCTTCCGATC*T
Abbreviations: TRA: T-cell Receptor Alpha, TRB: T-cell Receptor Beta, SS2m: SmartSeq2Modified, TSO: Template Switching Oligo, TRAC: T-cell Receptor Alpha Constant, TRBC: T-cell Receptor Beta Constant, For: Forward, Rev: Reverse, AC: Alpha chain, BC: Beta chain, nnnnnn: Identifier sequence
()=RNA, {}=LNA: Locked Nucleic Acid, *:phosphonothioate-binding
